# What is a supercoiling-sensitive gene? Insights from topoisomerase I inhibition in the Gram-negative bacterium *Dickeya dadantii*

**DOI:** 10.1101/2021.04.09.439150

**Authors:** Maïwenn Pineau, B. Shiny Martis, Raphaël Forquet, Jessica Baude, Camille Villard, Lucie Grand, Florence Popowycz, Laurent Soulère, Florence Hommais, William Nasser, Sylvie Reverchon, Sam Meyer

**Affiliations:** Université de Lyon, INSA Lyon, Université Claude Bernard Lyon 1, CNRS UMR5240, Laboratoire de Microbiologie, Adaptation et Pathogénie, 69621 Villeurbanne, France; Université de Lyon, INSA Lyon, Université Claude Bernard Lyon 1, CPE Lyon, CNRS UMR 5246, Institut de Chimie et Biochimie Moléculaires et Supramoléculaires, 69622 Villeurbanne, France

## Abstract

DNA supercoiling is an essential mechanism of bacterial chromosome compaction, whose level is mainly regulated by topoisomerase I and DNA gyrase. Inhibiting either of these enzymes with antibiotics leads to global supercoiling modifications and subsequent changes in global gene expression. In previous studies, genes responding to DNA relaxation induced by gyrase inhibition were categorised as “supercoiling-sensitive”. Here, we studied the opposite variation of DNA supercoiling in the phytopathogen *Dickeya dadantii* using the non-marketed antibiotic seconeolitsine. We showed that the drug is active against topoisomerase I from this species, and analysed the first transcriptomic response of a Gram-negative bacterium to topoisomerase I inhibition. We find that the responding genes essentially differ from those observed after DNA relaxation, and further depend on the growth phase. We characterised these genes at the functional level, and also detected distinct patterns in terms of expression level, spatial and orientational organisation along the chromosome. Altogether, these results highlight that the supercoiling-sensitivity is a complex feature, which depends on the action of specific topoisomerases, on the physiological conditions, and on their genomic context. Based on previous *in vitro* expression data of several promoters, we propose a qualitative model of SC-dependent regulation that accounts for many of the contrasting transcriptomic features observed after gyrase or topoisomerase I inhibition.
