## Supplementary material for "What is a supercoiling-sensitive gene? Insights from topoisomerase I inhibition in the Gram-negative bacterium *Dickeya dadantii*": Tab. S3

### Sheet: TabS3
Exponential phase								Transition to stationary phase
Activated by seconeolitsine and activated by novobiocine		Activated by seconeolitsine and repressed by novobiocine		Repressed by seconeolitsine and activated by novobiocine		Repressed by seconeolitsine and repressed by novobiocine		Activated by seconeolitsine and activated by novobiocine		Activated by seconeolitsine and repressed by novobiocine		Repressed by seconeolitsine and activated by novobiocine		Repressed by seconeolitsine and repressed by novobiocine
Dda3937_00007	14502	Dda3937_00016	rrmA	Dda3937_00291	hemX	Dda3937_00001	14493	Dda3937_00005	guaA	Dda3937_00989	fdhD	Dda3937_03292	apt	Dda3937_00052	14579
Dda3937_00067	14605	Dda3937_00236	rsd	Dda3937_00314	yigL	Dda3937_00128	lrp	Dda3937_00007	14502	Dda3937_02055	udp	Dda3937_02835	18841	Dda3937_00296	yifL
Dda3937_00118	chaA	Dda3937_00755	15786	Dda3937_00318	glpB	Dda3937_00209	cysJ	Dda3937_00118	chaA	Dda3937_04014	20581	Dda3937_00018	yniB	Dda3937_00392	thrC
Dda3937_00625	15600	Dda3937_00756	15787	Dda3937_00322	gntR	Dda3937_00213	cysD	Dda3937_00468	artQ	Dda3937_03803	ydaL,smrA	Dda3937_00755	15786	Dda3937_00393	thrB
Dda3937_00692	yrbC,mlaC	Dda3937_00757	15788	Dda3937_00660	yhdH,acuI	Dda3937_00256	ilvC	Dda3937_00469	artI	Dda3937_00194	rumA	Dda3937_01287	argI	Dda3937_00394	thrA
Dda3937_00693	yrbB,mlaB	Dda3937_00955	16056	Dda3937_00940	16037	Dda3937_00284	14993	Dda3937_00603	ydgJ	Dda3937_02613	yjfO,bsmA	Dda3937_01390	carA	Dda3937_00708	gltD
Dda3937_00704	15704	Dda3937_01174	mfbR	Dda3937_01262	exbB	Dda3937_00392	thrC	Dda3937_00625	15600	Dda3937_03995	galM	Dda3937_01283	pyrI	Dda3937_00785	15831
Dda3937_00707	15709	Dda3937_01621	ruvA	Dda3937_01263	exbD	Dda3937_00393	thrB	Dda3937_00639	potB	Dda3937_01679	17163	Dda3937_00757	15788	Dda3937_00921	16009
Dda3937_00788	15835	Dda3937_01622	ruvB	Dda3937_01400	yaiI	Dda3937_00394	thrA	Dda3937_00640	potC	Dda3937_04481	mntH	Dda3937_03271	19491	Dda3937_01246	16516
Dda3937_00791	ousA	Dda3937_02580	celB	Dda3937_01401	hemF	Dda3937_00407	serA	Dda3937_00681	hpf			Dda3937_00016	rrmA	Dda3937_01360	16688
Dda3937_00881	pyrH	Dda3937_02835	18841	Dda3937_01627	17090	Dda3937_00506	fhuC	Dda3937_00689	yrbF,mlaF			Dda3937_03449	19774	Dda3937_01731	17236
Dda3937_00929	dinB	Dda3937_02988	19077	Dda3937_01679	17163	Dda3937_00565	tonB	Dda3937_00690	yrbE,mlaE			Dda3937_00955	16056	Dda3937_01754	17263
Dda3937_01375	rluA			Dda3937_01692	ppx	Dda3937_00574	trpC	Dda3937_00691	yrbD,mlaD			Dda3937_02306	gcvP	Dda3937_01896	17479
Dda3937_01441	16806			Dda3937_02078	pepQ	Dda3937_00575	trpD	Dda3937_00692	yrbC,mlaC			Dda3937_02836	18842	Dda3937_02109	tctE
Dda3937_01474	16856			Dda3937_02079	yigZ	Dda3937_00576	trpG	Dda3937_00693	yrbB,mlaB			Dda3937_01577	yhdX	Dda3937_02203	flgA
Dda3937_01477	16865			Dda3937_02094	feoB	Dda3937_00577	trpE	Dda3937_00707	15709			Dda3937_02328	deoC	Dda3937_02226	fliF
Dda3937_01478	16866			Dda3937_02262	yjcE	Dda3937_00785	15831	Dda3937_00791	ousA			Dda3937_01379	surA	Dda3937_02227	fliE
Dda3937_01479	16867			Dda3937_02296	xerD	Dda3937_00815	gp25	Dda3937_00881	pyrH			Dda3937_03309	glnK	Dda3937_02252	ptsG
Dda3937_01490	16880			Dda3937_02546	yfjB,nadK	Dda3937_00817	impB	Dda3937_00882	frr			Dda3937_02837	18843	Dda3937_02389	ganE
Dda3937_01548	ybfA			Dda3937_02552	18431	Dda3937_00846	15907	Dda3937_01043	16199			Dda3937_03567	holE	Dda3937_02390	ganF
Dda3937_01728	17231			Dda3937_02592	aas	Dda3937_00921	16009	Dda3937_01077	arnD,yfbH			Dda3937_03976	nrdF	Dda3937_02395	ganL
Dda3937_01762	17274			Dda3937_02593	ygeD,lplT	Dda3937_00922	masA	Dda3937_01078	arnA,yfbG			Dda3937_00993	mtlR	Dda3937_02522	uxuA
Dda3937_01866	17428			Dda3937_03145	aer2	Dda3937_01092	16270	Dda3937_01079	arnC			Dda3937_02988	19077	Dda3937_02976	hisH
Dda3937_01914	phnA			Dda3937_03351	pflA	Dda3937_01109	yihD	Dda3937_01080	arnB			Dda3937_01238	arsC	Dda3937_02977	hisA
Dda3937_01981	17602			Dda3937_03492	yliJ,gstB	Dda3937_01165	fecI	Dda3937_01258	yqhD			Dda3937_00756	15787	Dda3937_04173	20810
Dda3937_02054	ysgA			Dda3937_03766	sfuA	Dda3937_01166	fecR	Dda3937_01300	yjgQ,lptG			Dda3937_00754	15785	Dda3937_04578	47098
Dda3937_02089	phoQ			Dda3937_03867	pfkA	Dda3937_01275	16558	Dda3937_01342	cytD			Dda3937_01826	ylaC	Dda3937_04704	cdiA1
Dda3937_02232	lpxC			Dda3937_04025	yfbS	Dda3937_01276	16559	Dda3937_01728	17231			Dda3937_03717	yoaB
Dda3937_02291	18047					Dda3937_01354	16680	Dda3937_01866	17428			Dda3937_01284	pyrB
Dda3937_02525	ybiJ					Dda3937_01566	aroF	Dda3937_02054	ysgA
Dda3937_02535	ibpB					Dda3937_01567	tyrA	Dda3937_02075	17744
Dda3937_02547	recN					Dda3937_01625	znuA	Dda3937_02089	phoQ
Dda3937_02585	18475					Dda3937_01789	ybbO	Dda3937_02090	ycfD,roxA
Dda3937_02614	18511					Dda3937_01794	17318	Dda3937_02232	lpxC
Dda3937_02670	18595					Dda3937_01795	17319	Dda3937_02353	yhbE
Dda3937_02671	osmY					Dda3937_01931	ansB	Dda3937_02400	18206
Dda3937_02673	18601					Dda3937_01942	17546	Dda3937_02472	gltI
Dda3937_02700	18641					Dda3937_02057	ppc	Dda3937_02489	lipA
Dda3937_02732	yqjK					Dda3937_02209	flgH	Dda3937_02525	ybiJ
Dda3937_02798	18783					Dda3937_02252	ptsG	Dda3937_02547	recN
Dda3937_02803	18789					Dda3937_02253	17991	Dda3937_02620	18521
Dda3937_02805	18791					Dda3937_02381	18180	Dda3937_02673	18601
Dda3937_02825	sulA					Dda3937_02382	18181	Dda3937_02674	tam
Dda3937_02884	dps					Dda3937_02390	ganF	Dda3937_02825	sulA
Dda3937_03054	cpxP					Dda3937_02391	ganG	Dda3937_02884	dps
Dda3937_03056	19175					Dda3937_02395	ganL	Dda3937_03091	19230
Dda3937_03057	19178					Dda3937_02427	18246	Dda3937_03154	recA
Dda3937_03058	19179					Dda3937_02657	18571	Dda3937_03222	ycfR,bhsA
Dda3937_03153	recX					Dda3937_02658	18572	Dda3937_03252	yliA,gsiA
Dda3937_03154	recA					Dda3937_02659	18573	Dda3937_03253	ycjG
Dda3937_03222	ycfR,bhsA					Dda3937_02660	18575	Dda3937_03259	ttk,slmA
Dda3937_03300	acrB					Dda3937_02898	18940	Dda3937_03299	acrA
Dda3937_03356	19616					Dda3937_02900	18942	Dda3937_03300	acrB
Dda3937_03391	19678					Dda3937_02936	18995	Dda3937_03356	19616
Dda3937_03447	19771					Dda3937_02972	hisG	Dda3937_03416	phoH
Dda3937_03467	uvrA					Dda3937_02973	hisD	Dda3937_03442	yjbO,pspG
Dda3937_03524	ppsA					Dda3937_02974	hisC	Dda3937_03447	19771
Dda3937_03534	rpoD					Dda3937_02975	hisB	Dda3937_03467	uvrA
Dda3937_03598	19992					Dda3937_02976	hisH	Dda3937_03524	ppsA
Dda3937_03734	20188					Dda3937_02977	hisA	Dda3937_03534	rpoD
Dda3937_03753	uvrB					Dda3937_02978	hisF	Dda3937_03562	yceE,mdtG
Dda3937_03771	20238					Dda3937_02979	hisI	Dda3937_03617	sotB
Dda3937_03772	20240					Dda3937_03032	cbuB	Dda3937_03721	sdaA
Dda3937_03773	20242					Dda3937_03042	fct	Dda3937_03737	20194
Dda3937_03785	20261					Dda3937_03085	19216	Dda3937_03769	ybhL
Dda3937_03808	20296					Dda3937_03086	19218	Dda3937_03771	20238
Dda3937_03838	sttD					Dda3937_03087	19222	Dda3937_03780	rsmF
Dda3937_03925	rfbN					Dda3937_03088	19223	Dda3937_03824	yejG
Dda3937_03931	asmA					Dda3937_03093	19235	Dda3937_03831	yeiU, lpxT
Dda3937_04001	ybhT,acrZ					Dda3937_03114	19266	Dda3937_03891	20419
Dda3937_04035	pgpB					Dda3937_03282	hmuS	Dda3937_03963	pseudo-nac
Dda3937_04106	sttS					Dda3937_03283	hmuT	Dda3937_04001	ybhT,acrZ
Dda3937_04177	20814					Dda3937_03284	hmuU	Dda3937_04035	pgpB
Dda3937_04178	20815					Dda3937_03301	ykgM	Dda3937_04121	yghU
Dda3937_04179	20816					Dda3937_03302	ykgO	Dda3937_04132	ynfD
Dda3937_04204	fabD					Dda3937_03325	19568	Dda3937_04186	rpe
Dda3937_04317	46553					Dda3937_03326	19569	Dda3937_04299	46526
Dda3937_04376	46688					Dda3937_03327	19570	Dda3937_04376	46688
Dda3937_04395	46741					Dda3937_03328	19572	Dda3937_04395	46741
Dda3937_04514	46991					Dda3937_03334	yeaD	Dda3937_04514	46991
						Dda3937_03335	gapA
						Dda3937_03384	19666
						Dda3937_03505	cysW
						Dda3937_03506	cysU
						Dda3937_03576	pykA
						Dda3937_03666	sufD
						Dda3937_03667	sufC
						Dda3937_03729	yeeX
						Dda3937_03745	bgxA
						Dda3937_03903	cysC
						Dda3937_03937	20482
						Dda3937_04056	adhE
						Dda3937_04154	hecB,cdiB
						Dda3937_04298	46525
